# An early mTOR-dependent window during human T cell activation programs T cell state

**DOI:** 10.64898/2026.01.29.702520

**Authors:** M Valeria Lattanzio, Anouk P Jurgens, Arie J Hoogendijk, Carmen van der Zwaan, Leyma Wardak, Kaspar Bresser, Monika C Wolkers

## Abstract

T cell activation results in profound proteome remodeling that programs T cells into distinct cellular states. The mechanistic target of rapamycin (mTOR) biases T cell differentiation toward a cytotoxic fate at the expense of memory-precursor formation, making mTOR inhibition an attractive strategy to boost T cell memory during vaccination. Here, we used matched time-resolved mRNA sequencing and quantitative mass spectrometry to define how the human T cell proteome is remodeled during the first 24 hours of activation. We found that human T cells rapidly remodel their proteome in distinct, temporally ordered modules that drive translation and proliferation while promoting a cytotoxic T cell state. Notably, mTOR inhibition during the first 24 hours of T cell activation perturbed these protein modules. Strikingly, transient mTOR inhibition limited to the first 16 hours of T cell priming was sufficient to imprint a memory-like T cell state, while preserving the capacity to produce inflammatory cytokines and mediate target cell killing. Together, these findings indicate that mTOR activity dictates stable functional trajectories during early T cell activation, revealing a therapeutic window to refine vaccination responses.
