## Supplementary Table 4 for "An early mTOR-dependent window during human T cell activation programs T cell state"

Gene	cluster
ZC3H12D	C4
TESPA1	C4
MYO1G	C3
NACA	C1
DNASE2	C3
IPO5	C1
KPNA3	C1
MPHOSPH10	C2
DDX3X	C2
UBE2C	C2
TXNDC9	C2
GPR171	C4
ADAM10	C3
CHEK1	C2
TPP1	C3
IKBKB	C4
VPS26C	C3
PFAS	C1
ARPC1B	C3
HMGB3	C3
EIF3H	C1
CFLAR	C2
SIPA1L1	C3
TXNL1	C2
BCL2L11	C4
XRCC3	C2
SPRY1	C3
PRC1	C2
RRP9	C2
ZNRD2	C2
PLIN3	C3
PRMT3	C2
HIP1R	C1
CLUH	C2
ANKRD17	C2
DNAJB6	C1
HMMR	C2
NDUFS6	C4
ERN1	C4
HSBP1	C2
EED	C2
CSDE1	C2
NPM3	C2
GRAP2	C3
CDC123	C2
DHRS3	C4
FLOT1	C4
AGFG2	C1
NDUFA7	C4
NSA2	C2
CBX6	C4
POLR1A	C2
CEP43	C1
BRD1	C4
STAU1	C2
TTC4	C2
EML2	C3
ECD	C2
ADA	C3
TFRC	C2
FTH1	C3
CSTB	C3
NR3C1	C3
TYMS	C2
ICAM1	C2
RPLP0	C1
POLR3D	C2
CDK1	C2
H1-0	C3
CTSB	C3
CD55	C4
SLC3A2	C2
HSP90AB1	C2
SRPRA	C2
ASNS	C2
VIM	C3
RPS17	C1
RPSA	C1
LGALS1	C3
CSF1	C2
CTSH	C3
CD3G	C3
DERPC	C3
SRGN	C3
CD28	C3
HSPA8	C2
CDK4	C2
PABPC1	C2
EEF2	C2
KRT10	C1
PRKAR2A	C3
CD59	C3
MTHFD2	C2
HCLS1	C3
AKR1A1	C3
CCNB1	C2
ATF2	C3
GNS	C3
RPS2	C1
GLB1	C3
CTLA4	C4
CTPS1	C2
DDX5	C2
RPL7	C1
RPL17	C1
TFE3	C3
SRM	C2
CCNA2	C2
BTF3	C1
LMNB1	C3
CAST	C3
GART	C2
NME2	C1
JAK1	C3
AHCY	C2
EIF4B	C1
GATA3	C4
RRM1	C2
EEF1B2	C1
RPS12	C1
MSN	C3
RPL13	C1
EEF1G	C1
PIK3R1	C3
PSMB6	C2
PSMB5	C2
RBL1	C2
EEF1D	C1
RPL12	C1
ADSS2	C1
LRPAP1	C2
MAT2A	C2
RRM2	C2
HIVEP2	C3
DNAJA1	C2
AKT2	C2
LSP1	C3
DUT	C1
TTK	C2
EVI2B	C3
AHR	C2
TCF7	C3
RPL4	C1
HPCAL1	C3
COIL	C1
RPS19	C1
RPL3	C1
CAPG	C3
TXLNA	C2
PPP1R2	C3
TNFRSF4	C2
MKI67	C1
NOP2	C2
CDKN1B	C3
RPL27A	C1
RPL5	C1
RPL21	C1
RPL28	C2
CAPZB	C3
RPL29	C1
IREB2	C2
GCLC	C3
PRRC2A	C1
CCT5	C2
PIK3CG	C4
FASN	C2
CENPF	C2
PPOX	C4
METAP2	C1
RASSF2	C3
PPT1	C3
CCT8	C2
DAP	C3
SMARCA4	C2
KPNA2	C2
KIF11	C2
RABGGTB	C2
ATXN1	C4
CASP9	C3
CASP6	C3
GABARAPL2	C1
ACTB	C1
RAB5B	C3
ACTR2	C3
RPS3A	C1
PSME3	C2
RPL27	C1
RPS8	C1
RPS14	C1
RPS18	C1
RPS29	C1
BTG1	C3
RPS4X	C2
RPS15	C1
RPS24	C1
RPL10A	C1
RPL8	C1
VAMP2	C3
YWHAZ	C3
RPS21	C1
RACK1	C1
ACTG1	C2
YBX1	C2
RPL19	C1
HDLBP	C2
FABP5	C2
CAP1	C3
HMGCS1	C2
SLC7A5	C2
OGDH	C4
FKBP4	C2
RPL6	C1
ARID5A	C4
EIF4G1	C2
TLE3	C4
FPGS	C2
EXOSC9	C2
RPL18	C2
PPP3CA	C3
LGALS3BP	C3
RBL2	C3
SCRN3	C3
AKAP13	C3
TIAM1	C4
STK4	C3
TRAF1	C2
ACACA	C2
PAK2	C3
CBLB	C4
G3BP1	C2
PABPC4	C2
IFIT5	C3
GOLGA4	C1
AAMP	C2
BYSL	C2
IL16	C3
CKAP5	C1
VGLL4	C1
CAPRIN1	C2
SLBP	C2
RRP1B	C2
GSE1	C1
PDCD11	C2
STAT4	C1
KIF22	C2
LASP1	C3
ARID5B	C4
NOLC1	C2
PCLAF	C2
WDR43	C2
ZNF146	C4
PCM1	C2
IRF4	C4
DLGAP5	C1
NFKBIB	C3
SLC1A5	C2
UAP1	C2
PDCD2	C2
MEA1	C1
IFI16	C4
UBE2S	C2
KNOP1	C1
HNRNPUL2	C3
MAP7D1	C3
PREPL	C2
PDCD4	C3
CDCA8	C2
LBH	C3
WDR44	C3
RRP12	C2
TBCEL	C3
DNTTIP2	C2
HP1BP3	C3
UBAP2	C2
FAM102A	C3
RIF1	C2
ZMYM4	C3
SPTY2D1	C1
CDCA2	C1
XAF1	C3
CC2D1A	C1
ARHGAP11A	C2
RPL22L1	C2
PGM2L1	C3
ATAD2	C2
FAM111B	C2
MTHFD1L	C2
ELAPOR1	C4
BCOR	C4
GIGYF2	C1
MFSD6	C4
GPRIN3	C3
LARP4	C2
DHX30	C2
NUFIP2	C2
AKNA	C3
YRDC	C2
ZNF598	C2
NLRX1	C4
KIF18B	C2
PHYKPL	C3
TBC1D10C	C3
FTSJ3	C2
CKAP2L	C2
THNSL1	C4
ANKRD13A	C3
ALDH16A1	C3
GUF1	C4
KLHL36	C4
HDDC3	C3
OGFOD1	C2
RPP25L	C2
GPATCH11	C1
SERBP1	C1
MTMR14	C3
C1orf131	C2
TENT4B	C2
WDR36	C2
COQ8A	C4
BICD2	C2
UTP15	C2
GEMIN5	C2
IPO4	C2
CHAC2	C2
ATXN2L	C1
SEPTIN1	C3
H1-10	C3
PHF3	C3
NDRG1	C3
HSPH1	C2
KAT6A	C3
RAB8B	C4
LRRC59	C2
AIDA	C3
PINX1	C2
CCDC124	C1
OPTN	C3
ESS2	C1
SPDL1	C2
RBM33	C3
TRIM11	C1
CDCA5	C2
LTV1	C2
CENPN	C4
HPDL	C2
ZNF512B	C3
TMEM68	C4
KIF20B	C2
GFM1	C2
TGS1	C2
UHRF1	C2
POP1	C2
KIF2C	C2
PIP5K1A	C2
TEP1	C3
SENP7	C3
FYCO1	C3
CPPED1	C3
PDCD2L	C2
PYM1	C3
CCM2	C3
DCUN1D5	C2
UTP14A	C2
KIFC1	C2
PAPOLG	C1
NUSAP1	C1
EIF2A	C2
NIFK	C2
UCK2	C2
INO80B	C2
UBE2O	C1
SLIRP	C2
FAM107B	C3
KLC2	C2
TOLLIP	C3
RACGAP1	C2
PDCL3	C2
DHX36	C2
FOXP1	C4
C11orf68	C3
TXNIP	C3
RBKS	C3
RNPEP	C3
ESF1	C2
CCDC86	C2
JPT2	C1
SCPEP1	C3
GPN1	C1
UBE2T	C2
LZTFL1	C3
COPRS	C2
DDX21	C2
SDR39U1	C4
BAZ1A	C2
HELLS	C2
RAD18	C2
TXLNG	C2
GNL3L	C2
HYPK	C1
LYAR	C2
KCTD5	C2
DDX56	C2
FASTKD2	C2
GTSE1	C2
BICRA	C1
NOP53	C2
RNF181	C1
GMPR2	C3
ATXN10	C2
CTSZ	C3
ABCF2	C2
HMGXB4	C3
NOL12	C1
SUN2	C3
RSL24D1	C2
LIMA1	C1
CHORDC1	C2
DDX20	C2
LEF1	C3
MRTO4	C2
MKLN1	C2
HECTD1	C2
NOB1	C2
PYCARD	C3
G3BP2	C2
NIP7	C2
POMP	C2
NUDC	C1
ACOT9	C4
TMX2	C2
RRP15	C2
WASHC3	C3
NOP16	C2
RPL36	C1
RBM19	C2
WASHC2C	C3
ATG4B	C1
PRRC2C	C1
YTHDF2	C1
TIMM8B	C2
SNX9	C4
AUP1	C2
TACC3	C1
DNMT3A	C2
DDX49	C2
