## Supplementary Table 5 for "An early mTOR-dependent window during human T cell activation programs T cell state"

Cluster	cluster	ID	Description	GeneRatio	BgRatio	pvalue	p.adjust	qvalue	geneID	Count
C1	C1	R-HSA-156842	Eukaryotic Translation Elongation	33/60	80/4697	1.4121007796688085e-45	2.640628457980672e-43	2.1553117163366024e-43	RPLP0/RPS17/RPSA/RPS2/RPL7/RPL17/EEF1B2/RPS12/RPL13/EEF1G/EEF1D/RPL12/RPL4/RPS19/RPL3/RPL27A/RPL5/RPL21/RPL29/RPS3A/RPL27/RPS8/RPS14/RPS18/RPS29/RPS15/RPS24/RPL10A/RPL8/RPS21/RPL19/RPL6/RPL36	33
C1	C1	R-HSA-156902	Peptide chain elongation	30/60	77/4697	3.8003536296443935e-40	3.553330643717508e-38	2.9002698752549316e-38	RPLP0/RPS17/RPSA/RPS2/RPL7/RPL17/RPS12/RPL13/RPL12/RPL4/RPS19/RPL3/RPL27A/RPL5/RPL21/RPL29/RPS3A/RPL27/RPS8/RPS14/RPS18/RPS29/RPS15/RPS24/RPL10A/RPL8/RPS21/RPL19/RPL6/RPL36	30
C1	C1	R-HSA-192823	Viral mRNA Translation	30/60	78/4697	6.136791718388172e-40	3.825266837795294e-38	3.1222273654957365e-38	RPLP0/RPS17/RPSA/RPS2/RPL7/RPL17/RPS12/RPL13/RPL12/RPL4/RPS19/RPL3/RPL27A/RPL5/RPL21/RPL29/RPS3A/RPL27/RPS8/RPS14/RPS18/RPS29/RPS15/RPS24/RPL10A/RPL8/RPS21/RPL19/RPL6/RPL36	30
C1	C1	R-HSA-156827	L13a-mediated translational silencing of Ceruloplasmin expression	32/60	100/4697	9.237276241821435e-40	4.1760173134333044e-38	3.408513990699854e-38	EIF3H/RPLP0/RPS17/RPSA/RPS2/RPL7/RPL17/EIF4B/RPS12/RPL13/RPL12/RPL4/RPS19/RPL3/RPL27A/RPL5/RPL21/RPL29/RPS3A/RPL27/RPS8/RPS14/RPS18/RPS29/RPS15/RPS24/RPL10A/RPL8/RPS21/RPL19/RPL6/RPL36	32
C1	C1	R-HSA-72706	GTP hydrolysis and joining of the 60S ribosomal subunit	32/60	101/4697	1.3441434505834878e-39	4.1760173134333044e-38	3.408513990699854e-38	EIF3H/RPLP0/RPS17/RPSA/RPS2/RPL7/RPL17/EIF4B/RPS12/RPL13/RPL12/RPL4/RPS19/RPL3/RPL27A/RPL5/RPL21/RPL29/RPS3A/RPL27/RPS8/RPS14/RPS18/RPS29/RPS15/RPS24/RPL10A/RPL8/RPS21/RPL19/RPL6/RPL36	32
C1	C1	R-HSA-72689	Formation of a pool of free 40S subunits	31/60	90/4697	1.410972315452633e-39	4.1760173134333044e-38	3.408513990699854e-38	EIF3H/RPLP0/RPS17/RPSA/RPS2/RPL7/RPL17/RPS12/RPL13/RPL12/RPL4/RPS19/RPL3/RPL27A/RPL5/RPL21/RPL29/RPS3A/RPL27/RPS8/RPS14/RPS18/RPS29/RPS15/RPS24/RPL10A/RPL8/RPS21/RPL19/RPL6/RPL36	31
C1	C1	R-HSA-2408557	Selenocysteine synthesis	30/60	80/4697	1.563215037114071e-39	4.1760173134333044e-38	3.408513990699854e-38	RPLP0/RPS17/RPSA/RPS2/RPL7/RPL17/RPS12/RPL13/RPL12/RPL4/RPS19/RPL3/RPL27A/RPL5/RPL21/RPL29/RPS3A/RPL27/RPS8/RPS14/RPS18/RPS29/RPS15/RPS24/RPL10A/RPL8/RPS21/RPL19/RPL6/RPL36	30
C1	C1	R-HSA-72764	Eukaryotic Translation Termination	30/60	82/4697	3.866056481449172e-39	9.03690702538744e-38	7.376028813291184e-38	RPLP0/RPS17/RPSA/RPS2/RPL7/RPL17/RPS12/RPL13/RPL12/RPL4/RPS19/RPL3/RPL27A/RPL5/RPL21/RPL29/RPS3A/RPL27/RPS8/RPS14/RPS18/RPS29/RPS15/RPS24/RPL10A/RPL8/RPS21/RPL19/RPL6/RPL36	30
C1	C1	R-HSA-975956	Nonsense Mediated Decay (NMD) independent of the Exon Junction Complex (EJC)	30/60	84/4697	9.299890467662429e-39	1.932310574947638e-37	1.5771744067965522e-37	RPLP0/RPS17/RPSA/RPS2/RPL7/RPL17/RPS12/RPL13/RPL12/RPL4/RPS19/RPL3/RPL27A/RPL5/RPL21/RPL29/RPS3A/RPL27/RPS8/RPS14/RPS18/RPS29/RPS15/RPS24/RPL10A/RPL8/RPS21/RPL19/RPL6/RPL36	30
C1	C1	R-HSA-9633012	Response of EIF2AK4 (GCN2) to amino acid deficiency	30/60	85/4697	1.4282169346589984e-38	2.563020652696405e-37	2.091967321367738e-37	RPLP0/RPS17/RPSA/RPS2/RPL7/RPL17/RPS12/RPL13/RPL12/RPL4/RPS19/RPL3/RPL27A/RPL5/RPL21/RPL29/RPS3A/RPL27/RPS8/RPS14/RPS18/RPS29/RPS15/RPS24/RPL10A/RPL8/RPS21/RPL19/RPL6/RPL36	30
C1	C1	R-HSA-72613	Eukaryotic Translation Initiation	32/60	108/4697	1.6447191354201527e-38	2.563020652696405e-37	2.091967321367738e-37	EIF3H/RPLP0/RPS17/RPSA/RPS2/RPL7/RPL17/EIF4B/RPS12/RPL13/RPL12/RPL4/RPS19/RPL3/RPL27A/RPL5/RPL21/RPL29/RPS3A/RPL27/RPS8/RPS14/RPS18/RPS29/RPS15/RPS24/RPL10A/RPL8/RPS21/RPL19/RPL6/RPL36	32
C1	C1	R-HSA-72737	Cap-dependent Translation Initiation	32/60	108/4697	1.6447191354201527e-38	2.563020652696405e-37	2.091967321367738e-37	EIF3H/RPLP0/RPS17/RPSA/RPS2/RPL7/RPL17/EIF4B/RPS12/RPL13/RPL12/RPL4/RPS19/RPL3/RPL27A/RPL5/RPL21/RPL29/RPS3A/RPL27/RPS8/RPS14/RPS18/RPS29/RPS15/RPS24/RPL10A/RPL8/RPS21/RPL19/RPL6/RPL36	32
C1	C1	R-HSA-1799339	SRP-dependent cotranslational protein targeting to membrane	30/60	97/4697	1.5737766871913467e-36	2.1021160036055847e-35	1.7157715762612425e-35	RPLP0/RPS17/RPSA/RPS2/RPL7/RPL17/RPS12/RPL13/RPL12/RPL4/RPS19/RPL3/RPL27A/RPL5/RPL21/RPL29/RPS3A/RPL27/RPS8/RPS14/RPS18/RPS29/RPS15/RPS24/RPL10A/RPL8/RPS21/RPL19/RPL6/RPL36	30
C1	C1	R-HSA-2408522	Selenoamino acid metabolism	30/60	97/4697	1.5737766871913467e-36	2.1021160036055847e-35	1.7157715762612425e-35	RPLP0/RPS17/RPSA/RPS2/RPL7/RPL17/RPS12/RPL13/RPL12/RPL4/RPS19/RPL3/RPL27A/RPL5/RPL21/RPL29/RPS3A/RPL27/RPS8/RPS14/RPS18/RPS29/RPS15/RPS24/RPL10A/RPL8/RPS21/RPL19/RPL6/RPL36	30
C1	C1	R-HSA-927802	Nonsense-Mediated Decay (NMD)	30/60	100/4697	4.561473637599254e-36	5.331222313944129e-35	4.351405772709815e-35	RPLP0/RPS17/RPSA/RPS2/RPL7/RPL17/RPS12/RPL13/RPL12/RPL4/RPS19/RPL3/RPL27A/RPL5/RPL21/RPL29/RPS3A/RPL27/RPS8/RPS14/RPS18/RPS29/RPS15/RPS24/RPL10A/RPL8/RPS21/RPL19/RPL6/RPL36	30
C1	C1	R-HSA-975957	Nonsense Mediated Decay (NMD) enhanced by the Exon Junction Complex (EJC)	30/60	100/4697	4.561473637599254e-36	5.331222313944129e-35	4.351405772709815e-35	RPLP0/RPS17/RPSA/RPS2/RPL7/RPL17/RPS12/RPL13/RPL12/RPL4/RPS19/RPL3/RPL27A/RPL5/RPL21/RPL29/RPS3A/RPL27/RPS8/RPS14/RPS18/RPS29/RPS15/RPS24/RPL10A/RPL8/RPS21/RPL19/RPL6/RPL36	30
C1	C1	R-HSA-168273	Influenza Viral RNA Transcription and Replication	31/60	123/4697	1.0505101774375153e-34	1.1555611951812668e-33	9.431825122504007e-34	IPO5/RPLP0/RPS17/RPSA/RPS2/RPL7/RPL17/RPS12/RPL13/RPL12/RPL4/RPS19/RPL3/RPL27A/RPL5/RPL21/RPL29/RPS3A/RPL27/RPS8/RPS14/RPS18/RPS29/RPS15/RPS24/RPL10A/RPL8/RPS21/RPL19/RPL6/RPL36	31
C1	C1	R-HSA-168255	Influenza Infection	32/60	140/4697	1.9668495471849247e-34	2.0433381406865608e-33	1.6677963996597315e-33	IPO5/KPNA3/RPLP0/RPS17/RPSA/RPS2/RPL7/RPL17/RPS12/RPL13/RPL12/RPL4/RPS19/RPL3/RPL27A/RPL5/RPL21/RPL29/RPS3A/RPL27/RPS8/RPS14/RPS18/RPS29/RPS15/RPS24/RPL10A/RPL8/RPS21/RPL19/RPL6/RPL36	32
C1	C1	R-HSA-9711097	Cellular response to starvation	30/60	118/4697	1.3191788215359738e-33	1.2983496822485638e-32	1.0597281391840231e-32	RPLP0/RPS17/RPSA/RPS2/RPL7/RPL17/RPS12/RPL13/RPL12/RPL4/RPS19/RPL3/RPL27A/RPL5/RPL21/RPL29/RPS3A/RPL27/RPS8/RPS14/RPS18/RPS29/RPS15/RPS24/RPL10A/RPL8/RPS21/RPL19/RPL6/RPL36	30
C1	C1	R-HSA-9010553	Regulation of expression of SLITs and ROBOs	30/60	137/4697	1.891634269781688e-31	1.7686780422458783e-30	1.4436156269386567e-30	RPLP0/RPS17/RPSA/RPS2/RPL7/RPL17/RPS12/RPL13/RPL12/RPL4/RPS19/RPL3/RPL27A/RPL5/RPL21/RPL29/RPS3A/RPL27/RPS8/RPS14/RPS18/RPS29/RPS15/RPS24/RPL10A/RPL8/RPS21/RPL19/RPL6/RPL36	30
C1	C1	R-HSA-6791226	Major pathway of rRNA processing in the nucleolus and cytosol	31/60	165/4697	2.258486281252641e-30	2.01112825997259e-29	1.6415063197074334e-29	RPLP0/RPS17/RPSA/RPS2/RPL7/RPL17/RPS12/RPL13/RPL12/RPL4/RPS19/RPL3/RPL27A/RPL5/RPL21/RPL29/RPS3A/RPL27/RPS8/RPS14/RPS18/RPS29/RPS15/RPS24/RPL10A/RPL8/RPS21/RPL19/RPL6/NOL12/RPL36	31
C1	C1	R-HSA-8868773	rRNA processing in the nucleus and cytosol	31/60	175/4697	1.5799397259883204e-29	1.3429487670900723e-28	1.0961304319057728e-28	RPLP0/RPS17/RPSA/RPS2/RPL7/RPL17/RPS12/RPL13/RPL12/RPL4/RPS19/RPL3/RPL27A/RPL5/RPL21/RPL29/RPS3A/RPL27/RPS8/RPS14/RPS18/RPS29/RPS15/RPS24/RPL10A/RPL8/RPS21/RPL19/RPL6/NOL12/RPL36	31
C1	C1	R-HSA-376176	Signaling by ROBO receptors	30/60	161/4697	3.557211924263336e-29	2.8921679558141037e-28	2.3606211854379123e-28	RPLP0/RPS17/RPSA/RPS2/RPL7/RPL17/RPS12/RPL13/RPL12/RPL4/RPS19/RPL3/RPL27A/RPL5/RPL21/RPL29/RPS3A/RPL27/RPS8/RPS14/RPS18/RPS29/RPS15/RPS24/RPL10A/RPL8/RPS21/RPL19/RPL6/RPL36	30
C1	C1	R-HSA-72766	Translation	35/60	272/4697	8.360355484496362e-29	6.514110315003415e-28	5.316892742333213e-28	EIF3H/RPLP0/RPS17/RPSA/RPS2/RPL7/RPL17/EIF4B/EEF1B2/RPS12/RPL13/EEF1G/EEF1D/RPL12/RPL4/RPS19/RPL3/RPL27A/RPL5/RPL21/RPL29/RPS3A/RPL27/RPS8/RPS14/RPS18/RPS29/RPS15/RPS24/RPL10A/RPL8/RPS21/RPL19/RPL6/RPL36	35
C1	C1	R-HSA-72312	rRNA processing	31/60	185/4697	9.777169083740758e-29	7.313322474638087e-28	5.969219019546989e-28	RPLP0/RPS17/RPSA/RPS2/RPL7/RPL17/RPS12/RPL13/RPL12/RPL4/RPS19/RPL3/RPL27A/RPL5/RPL21/RPL29/RPS3A/RPL27/RPS8/RPS14/RPS18/RPS29/RPS15/RPS24/RPL10A/RPL8/RPS21/RPL19/RPL6/NOL12/RPL36	31
C1	C1	R-HSA-71291	Metabolism of amino acids and derivatives	30/60	237/4697	6.24630392229193e-24	4.4925339748791957e-23	3.666858577863683e-23	RPLP0/RPS17/RPSA/RPS2/RPL7/RPL17/RPS12/RPL13/RPL12/RPL4/RPS19/RPL3/RPL27A/RPL5/RPL21/RPL29/RPS3A/RPL27/RPS8/RPS14/RPS18/RPS29/RPS15/RPS24/RPL10A/RPL8/RPS21/RPL19/RPL6/RPL36	30
C1	C1	R-HSA-422475	Axon guidance	31/60	290/4697	1.548119475482285e-22	1.0722160811673603e-21	8.751552590445665e-22	RPLP0/RPS17/RPSA/RPS2/RPL7/RPL17/RPS12/RPL13/RPL12/RPL4/RPS19/RPL3/RPL27A/RPL5/RPL21/RPL29/ACTB/RPS3A/RPL27/RPS8/RPS14/RPS18/RPS29/RPS15/RPS24/RPL10A/RPL8/RPS21/RPL19/RPL6/RPL36	31
C1	C1	R-HSA-9675108	Nervous system development	31/60	298/4697	3.5818880427532777e-22	2.3921895142673676e-21	1.9525329556361852e-21	RPLP0/RPS17/RPSA/RPS2/RPL7/RPL17/RPS12/RPL13/RPL12/RPL4/RPS19/RPL3/RPL27A/RPL5/RPL21/RPL29/ACTB/RPS3A/RPL27/RPS8/RPS14/RPS18/RPS29/RPS15/RPS24/RPL10A/RPL8/RPS21/RPL19/RPL6/RPL36	31
C1	C1	R-HSA-1266738	Developmental Biology	32/60	427/4697	1.5007036588637502e-18	9.6769511795697e-18	7.898440309809211e-18	RPLP0/RPS17/RPSA/KRT10/RPS2/RPL7/RPL17/RPS12/RPL13/RPL12/RPL4/RPS19/RPL3/RPL27A/RPL5/RPL21/RPL29/ACTB/RPS3A/RPL27/RPS8/RPS14/RPS18/RPS29/RPS15/RPS24/RPL10A/RPL8/RPS21/RPL19/RPL6/RPL36	32
C1	C1	R-HSA-72649	Translation initiation complex formation	15/60	56/4697	6.668186641399812e-17	4.022422264328274e-16	3.283147921911622e-16	EIF3H/RPS17/RPSA/RPS2/EIF4B/RPS12/RPS19/RPS3A/RPS8/RPS14/RPS18/RPS29/RPS15/RPS24/RPS21	15
C1	C1	R-HSA-72702	Ribosomal scanning and start codon recognition	15/60	56/4697	6.668186641399812e-17	4.022422264328274e-16	3.283147921911622e-16	EIF3H/RPS17/RPSA/RPS2/EIF4B/RPS12/RPS19/RPS3A/RPS8/RPS14/RPS18/RPS29/RPS15/RPS24/RPS21	15
C1	C1	R-HSA-72662	Activation of the mRNA upon binding of the cap-binding complex and eIFs, and subsequent binding to 43S	15/60	57/4697	8.967586131846332e-17	5.2404331457977e-16	4.277302595781967e-16	EIF3H/RPS17/RPSA/RPS2/EIF4B/RPS12/RPS19/RPS3A/RPS8/RPS14/RPS18/RPS29/RPS15/RPS24/RPS21	15
C1	C1	R-HSA-72695	Formation of the ternary complex, and subsequently, the 43S complex	14/60	49/4697	2.9622797353766754e-16	1.6786251833801162e-15	1.3701134342252566e-15	EIF3H/RPS17/RPSA/RPS2/RPS12/RPS19/RPS3A/RPS8/RPS14/RPS18/RPS29/RPS15/RPS24/RPS21	14
C1	C1	R-HSA-9754678	SARS-CoV-2 modulates host translation machinery	13/60	44/4697	2.3444432742205436e-15	1.289443800821299e-14	1.0524590549906464e-14	RPS17/RPSA/RPS2/RPS12/RPS19/RPS3A/RPS8/RPS14/RPS18/RPS29/RPS15/RPS24/RPS21	13
C1	C1	R-HSA-9705683	SARS-CoV-2-host interactions	13/60	149/4697	2.7906489392738134e-8	1.49100386184058e-7	1.2169747253976028e-7	RPS17/RPSA/RPS2/RPS12/RPS19/RPS3A/RPS8/RPS14/RPS18/RPS29/RPS15/RPS24/RPS21	13
C1	C1	R-HSA-9694516	SARS-CoV-2 Infection	13/60	200/4697	9.043704228343633e-7	4.697701918611832e-6	3.8343190441807805e-6	RPS17/RPSA/RPS2/RPS12/RPS19/RPS3A/RPS8/RPS14/RPS18/RPS29/RPS15/RPS24/RPS21	13
C1	C1	R-HSA-9679506	SARS-CoV Infections	13/60	263/4697	1.9062646818599754e-5	9.63436474345447e-5	7.863680764429485e-5	RPS17/RPSA/RPS2/RPS12/RPS19/RPS3A/RPS8/RPS14/RPS18/RPS29/RPS15/RPS24/RPS21	13
C1	C1	R-HSA-73817	Purine ribonucleoside monophosphate biosynthesis	2/60	10/4697	0.006761204923697434	0.0332722452824058	0.027157194291859497	PFAS/ADSS2	2
C2	C2	R-HSA-8868773	rRNA processing in the nucleus and cytosol	20/130	175/4697	4.296407393698597e-8	2.1914852424827787e-5	1.931386676084258e-5	MPHOSPH10/RRP9/NOP2/RPL28/RPS4X/EXOSC9/RPL18/BYSL/PDCD11/WDR43/RPL22L1/FTSJ3/WDR36/UTP15/LTV1/UTP14A/DDX21/NOB1/NIP7/DDX49	20
C2	C2	R-HSA-6791226	Major pathway of rRNA processing in the nucleolus and cytosol	19/130	165/4697	8.598360950258662e-8	2.1914852424827787e-5	1.931386676084258e-5	MPHOSPH10/RRP9/RPL28/RPS4X/EXOSC9/RPL18/BYSL/PDCD11/WDR43/RPL22L1/FTSJ3/WDR36/UTP15/LTV1/UTP14A/DDX21/NOB1/NIP7/DDX49	19
C2	C2	R-HSA-72312	rRNA processing	20/130	185/4697	1.1030965985651571e-7	2.1914852424827787e-5	1.931386676084258e-5	MPHOSPH10/RRP9/NOP2/RPL28/RPS4X/EXOSC9/RPL18/BYSL/PDCD11/WDR43/RPL22L1/FTSJ3/WDR36/UTP15/LTV1/UTP14A/DDX21/NOB1/NIP7/DDX49	20
C2	C2	R-HSA-983189	Kinesins	8/130	33/4697	2.152795515748935e-6	3.207665318465913e-4	2.8269604272597855e-4	KIF11/KIF22/KIF18B/KIF20B/KIF2C/KIFC1/KLC2/RACGAP1	8
C2	C2	R-HSA-6790901	rRNA modification in the nucleus and cytosol	9/130	58/4697	2.439905338512366e-5	0.0029083671635067405	0.0025631847661424646	MPHOSPH10/RRP9/NOP2/PDCD11/WDR43/WDR36/UTP15/UTP14A/DDX49	9
C2	C2	R-HSA-69206	G1/S Transition	11/130	107/4697	1.5427969327043182e-4	0.013540125208769859	0.011933102223907031	TYMS/CDK1/CDK4/CCNB1/CCNA2/PSMB6/PSMB5/RBL1/RRM2/AKT2/PSME3	11
C2	C2	R-HSA-3371568	Attenuation phase	4/130	11/4697	1.5902831621038426e-4	0.013540125208769859	0.011933102223907031	HSBP1/HSP90AB1/HSPA8/FKBP4	4
C2	C2	R-HSA-176409	APC/C:Cdc20 mediated degradation of mitotic proteins	8/130	63/4697	2.987360420118644e-4	0.019881333249839407	0.01752169779524879	UBE2C/CDK1/CCNB1/CCNA2/PSMB6/PSMB5/PSME3/UBE2S	8
C2	C2	R-HSA-453279	Mitotic G1 phase and G1/S transition	11/130	116/4697	3.1667694797775267e-4	0.019881333249839407	0.01752169779524879	TYMS/CDK1/CDK4/CCNB1/CCNA2/PSMB6/PSMB5/RBL1/RRM2/AKT2/PSME3	11
C2	C2	R-HSA-176814	Activation of APC/C and APC/C:Cdc20 mediated degradation of mitotic proteins	8/130	64/4697	3.335794169436142e-4	0.019881333249839407	0.01752169779524879	UBE2C/CDK1/CCNB1/CCNA2/PSMB6/PSMB5/PSME3/UBE2S	8
C2	C2	R-HSA-6811434	COPI-dependent Golgi-to-ER retrograde traffic	8/130	66/4697	4.1323673645063484e-4	0.022389917720416215	0.019732548467834142	KIF11/KIF22/KIF18B/KIF20B/KIF2C/KIFC1/KLC2/RACGAP1	8
C2	C2	R-HSA-176408	Regulation of APC/C activators between G1/S and early anaphase	8/130	68/4697	5.077297122463285e-4	0.02521724237490098	0.022224309334291047	UBE2C/CDK1/CCNB1/CCNA2/PSMB6/PSMB5/PSME3/UBE2S	8
C2	C2	R-HSA-174143	APC/C-mediated degradation of cell cycle proteins	8/130	72/4697	7.493063474730955e-4	0.031286979529823844	0.027573653806750434	UBE2C/CDK1/CCNB1/CCNA2/PSMB6/PSMB5/PSME3/UBE2S	8
C2	C2	R-HSA-453276	Regulation of mitotic cell cycle	8/130	72/4697	7.493063474730955e-4	0.031286979529823844	0.027573653806750434	UBE2C/CDK1/CCNB1/CCNA2/PSMB6/PSMB5/PSME3/UBE2S	8
C2	C2	R-HSA-176412	Phosphorylation of the APC/C	4/130	16/4697	7.87423981455298e-4	0.031286979529823844	0.027573653806750434	UBE2C/CDK1/CCNB1/UBE2S	4
C2	C2	R-HSA-3214858	RMTs methylate histone arginines	5/130	28/4697	8.85468079789811e-4	0.03245301483322101	0.02860129707131276	PRMT3/CDK4/SMARCA4/COPRS/DNMT3A	5
C2	C2	R-HSA-174048	APC/C:Cdc20 mediated degradation of Cyclin B	4/130	17/4697	0.0010077947024327845	0.03245301483322101	0.02860129707131276	UBE2C/CDK1/CCNB1/UBE2S	4
C2	C2	R-HSA-3371571	HSF1-dependent transactivation	4/130	17/4697	0.0010077947024327845	0.03245301483322101	0.02860129707131276	HSBP1/HSP90AB1/HSPA8/FKBP4	4
C2	C2	R-HSA-8856688	Golgi-to-ER retrograde transport	9/130	94/4697	0.0010508203835532107	0.03245301483322101	0.02860129707131276	KIF11/KIF22/KIF18B/BICD2/KIF20B/KIF2C/KIFC1/KLC2/RACGAP1	9
C2	C2	R-HSA-8852276	The role of GTSE1 in G2/M progression after G2 checkpoint	7/130	59/4697	0.001089027343396678	0.03245301483322101	0.02860129707131276	CDK1/HSP90AB1/CCNB1/PSMB6/PSMB5/PSME3/GTSE1	7
C2	C2	R-HSA-69278	Cell Cycle, Mitotic	22/130	403/4697	0.0013736631705659609	0.037978044020669996	0.03347058277342693	UBE2C/HMMR/TYMS/CDK1/HSP90AB1/CDK4/CCNB1/CCNA2/PSMB6/PSMB5/RBL1/RRM2/AKT2/CENPF/PSME3/PCM1/UBE2S/CDCA8/SPDL1/CDCA5/KIF2C/GTSE1	22
C2	C2	R-HSA-174184	Cdc20:Phospho-APC/C mediated degradation of Cyclin A	7/130	62/4697	0.0014655956585157884	0.037978044020669996	0.03347058277342693	UBE2C/CDK1/CCNA2/PSMB6/PSMB5/PSME3/UBE2S	7
C2	C2	R-HSA-179419	APC:Cdc20 mediated degradation of cell cycle proteins prior to satisfation of the cell cycle checkpoint	7/130	62/4697	0.0014655956585157884	0.037978044020669996	0.03347058277342693	UBE2C/CDK1/CCNA2/PSMB6/PSMB5/PSME3/UBE2S	7
C2	C2	R-HSA-69205	G1/S-Specific Transcription	4/130	19/4697	0.0015722352500276854	0.039043842042354185	0.0344098855159568	TYMS/CDK1/RBL1/RRM2	4
C2	C2	R-HSA-450408	AUF1 (hnRNP D0) binds and destabilizes mRNA	6/130	48/4697	0.0018924891773998513	0.04388171966534451	0.03867357490817187	HSPA8/PABPC1/PSMB6/PSMB5/PSME3/EIF4G1	6
C2	C2	R-HSA-983231	Factors involved in megakaryocyte development and platelet production	8/130	83/4697	0.001914303206877445	0.04388171966534451	0.03867357490817187	KIF11/KIF22/KIF18B/KIF20B/KIF2C/KIFC1/KLC2/RACGAP1	8
C2	C2	R-HSA-196757	Metabolism of folate and pterines	3/130	10/4697	0.002155997331300415	0.04566958909117347	0.04024924930500805	MTHFD2/FPGS/MTHFD1L	3
C2	C2	R-HSA-8876725	Protein methylation	3/130	10/4697	0.002155997331300415	0.04566958909117347	0.04024924930500805	PRMT3/HSPA8/EEF2	3
C2	C2	R-HSA-453274	Mitotic G2-G2/M phases	11/130	147/4697	0.00229880482002551	0.04566958909117347	0.04024924930500805	HMMR/CDK1/HSP90AB1/CCNB1/CCNA2/PSMB6/PSMB5/CENPF/PSME3/PCM1/GTSE1	11
C2	C2	R-HSA-69275	G2/M Transition	11/130	147/4697	0.00229880482002551	0.04566958909117347	0.04024924930500805	HMMR/CDK1/HSP90AB1/CCNB1/CCNA2/PSMB6/PSMB5/CENPF/PSME3/PCM1/GTSE1	11
C3	C3	R-HSA-6798695	Neutrophil degranulation	16/73	307/4697	1.3030228929052255e-5	0.004281246836857658	0.003760263732003709	ADAM10/FTH1/CSTB/CTSB/CTSH/CD59/GNS/GLB1/RAB5B/ACTR2/CAP1/TBC1D10C/CPPED1/TOLLIP/CTSZ/PYCARD	16
C3	C3	R-HSA-9614085	FOXO-mediated transcription	6/73	37/4697	1.817939208856755e-5	0.004281246836857658	0.003760263732003709	NR3C1/CDKN1B/BTG1/YWHAZ/RBL2/TXNIP	6
C3	C3	R-HSA-449147	Signaling by Interleukins	13/73	256/4697	1.256983671692336e-4	0.016499736019711317	0.014491890168167501	VIM/ATF2/LMNB1/JAK1/MSN/PIK3R1/VAMP2/YWHAZ/PAK2/IL16/NFKBIB/PDCD4/TOLLIP	13
C3	C3	R-HSA-1280215	Cytokine Signaling in Immune system	17/73	413/4697	1.40125146664215e-4	0.016499736019711317	0.014491890168167501	GRAP2/VIM/ATF2/LMNB1/JAK1/MSN/PIK3R1/CDKN1B/VAMP2/YWHAZ/PAK2/IFIT5/IL16/NFKBIB/PDCD4/XAF1/TOLLIP	17
C3	C3	R-HSA-75153	Apoptotic execution phase	5/73	37/4697	2.337070090003643e-4	0.02087206572621351	0.01833215293418686	H1-0/VIM/LMNB1/CASP6/PAK2	5
C3	C3	R-HSA-9020591	Interleukin-12 signaling	5/73	38/4697	2.658861875950766e-4	0.02087206572621351	0.01833215293418686	LMNB1/JAK1/MSN/PAK2/PDCD4	5
C3	C3	R-HSA-447115	Interleukin-12 family signaling	5/73	41/4697	3.828463068075476e-4	0.025760087215193562	0.022625353169227997	LMNB1/JAK1/MSN/PAK2/PDCD4	5
C3	C3	R-HSA-389356	CD28 co-stimulation	4/73	26/4697	6.198288388371055e-4	0.03079184080075222	0.02704479480320845	GRAP2/CD28/PIK3R1/PAK2	4
C3	C3	R-HSA-449836	Other interleukin signaling	3/73	12/4697	7.16628217781423e-4	0.03079184080075222	0.02704479480320845	JAK1/VAMP2/IL16	3
C3	C3	R-HSA-1474228	Degradation of the extracellular matrix	4/73	27/4697	7.19130039932642e-4	0.03079184080075222	0.02704479480320845	ADAM10/CTSB/CAST/PHYKPL	4
C3	C3	R-HSA-432720	Lysosome Vesicle Biogenesis	4/73	27/4697	7.19130039932642e-4	0.03079184080075222	0.02704479480320845	DNASE2/GNS/VAMP2/CTSZ	4
