## Supplementary Table 6 for "An early mTOR-dependent window during human T cell activation programs T cell state"

ID	Description	setSize	enrichmentScore	NES	pvalue	p.adjust	qvalue	rank	leading_edge	core_enrichment
GSE23321_EFFECTOR_MEMORY_VS_NAIVE_CD8_TCELL_DN	GSE23321_EFFECTOR_MEMORY_VS_NAIVE_CD8_TCELL_DN	130	-0.54184099628348	-2.3306510471553166	9.238604499017821e-10	5.358390609430336e-8	3.500944862785701e-8	1283	tags=49%, list=20%, signal=40%	UTP20/LRPPRC/ARHGEF2/TRMT10C/NAA20/EMC6/NUP188/TIMM44/KPNA4/RBM8A/ZNF267/DDX31/URB2/DCAF13/TCP1/EIF3B/DDX10/WDR3/EBNA1BP2/OTUD7B/EMC8/PGAM5/TTF2/TRMT1/NIP7/RRP9/POLR2D/GEMIN5/TMEM33/RIF1/CPD/SLIRP/BUD23/RILPL2/SELENOI/RRS1/ETF1/TRAF1/BRIX1/LMNA/NXT1/ADSS2/ZC3H8/TMX2/PABPC4/BAZ1A/LRRC59/RRP12/DHX30/UTP14A/C1orf52/TGS1/RIOK1/GPATCH4/UAP1/SLC7A5/TXLNA/ICAM1/SLC3A2/PDCD2L/LTV1/TFRC/CSF1/COPRS
GOLDRATH_EFF_VS_MEMORY_CD8_TCELL_UP	GOLDRATH_EFF_VS_MEMORY_CD8_TCELL_UP	144	-0.5086971461849924	-2.2180996795610892	7.529010182821637e-9	2.1834129530182745e-7	1.4265492977977838e-7	758	tags=36%, list=12%, signal=33%	CDK1/MYADM/CIP2A/KIF2C/POLE2/CKAP5/CDC45/CHAF1A/EZH2/MKI67/ASPM/ANLN/POLA1/TK1/KIF23/CDCA8/DNAJC1/AURKA/YBX3/IRF8/AURKB/INCENP/MIS18BP1/FDFT1/BRCA1/ASF1B/CKS1B/DLGAP5/KIF11/RAD51/IFITM3/CKS2/DTL/SNX10/RRM1/GZMB/IQGAP3/RBL1/CHEK1/CDC20/CCNA2/TACC3/BUB1/SPDL1/UCK2/TTK/CDCA3/TYMS/KPNA2/UBE2T/RRM2/PCLAF
GSE41867_DAY6_EFFECTOR_VS_DAY30_MEMORY_CD8_TCELL_LCMV_ARMSTRONG_UP	GSE41867_DAY6_EFFECTOR_VS_DAY30_MEMORY_CD8_TCELL_LCMV_ARMSTRONG_UP	129	0.49165305777166407	2.137158602934435	2.304860891295485e-8	4.456064389837937e-7	2.9114032311100865e-7	1964	tags=59%, list=30%, signal=42%	EVI2B/MTMR14/HPSE/POLG2/ATP8A1/TXNIP/GNS/MCEE/PPP3CA/VAMP8/FYCO1/RAB30/LIMD2/CD38/IRAG2/RERE/SP110/RNASET2/LGALS1/ABI1/GTPBP2/S100A11/TRIM59/THBS1/AKNA/GLIPR2/ENSA/IRF2/P2RX4/FUCA1/KDM5A/PLD3/ACAP1/NCOA7/MEF2D/NAAA/PGGT1B/BRD4/NEK9/RRAGC/ZBTB24/RAB19/S100PBP/CAPNS1/CAPN1/NCF2/MICAL1/DLG3/FLOT2/DGLUCY/GNPDA1/CTSC/NUDT14/DUSP3/UTRN/HPS6/CCS/DCTN2/EP300/ZSCAN25/PXMP2/BORCS6/MED12/ABRAXAS2/PLGRKT/SMA…
GSE11057_NAIVE_VS_EFF_MEMORY_CD4_TCELL_DN	GSE11057_NAIVE_VS_EFF_MEMORY_CD4_TCELL_DN	119	0.475034548902049	2.0403094873060783	5.189717303287587e-7	7.525090089767e-6	4.916574287325083e-6	913	tags=36%, list=14%, signal=32%	SRGN/ATXN1/EVI2B/CALHM2/CPPED1/CD28/AHR/LGALS3/CAPG/CAST/TPM4/COTL1/ANXA1/SH3BGRL3/TNFRSF4/RNF149/TYMP/S100A4/GZMA/SLC2A3/CRIP1/FBXL8/LGALS1/PEA15/CD84/GZMK/CD226/S100A11/ACTN4/STX11/IQGAP2/ANXA4/CBLL1/IFI16/HLA-DPA1/STOM/HNRNPLL/LDHA/ANXA2/PLXNC1/OGDH/FAS/MAP3K5
GSE43863_DAY6_EFF_VS_DAY150_MEM_LY6C_INT_CXCR5POS_CD4_TCELL_DN	GSE43863_DAY6_EFF_VS_DAY150_MEM_LY6C_INT_CXCR5POS_CD4_TCELL_DN	102	0.4667194190787557	1.9538854473037581	2.9949955776884294e-5	3.474194870118578e-4	2.2698913851954417e-4	1525	tags=53%, list=24%, signal=41%	ARID5A/FAM107B/N4BP2L1/HPSE/RNASEL/ARHGDIB/RCSD1/RASSF2/SLC12A6/LNPEP/CD38/RERE/ITGA4/ETS1/PIK3CG/GTPBP2/DGKA/AKNA/ITGB3/TBC1D10C/CTSS/PHF1/ACAP1/CNN2/ITK/HEXB/GDI1/DCK/UBA7/RASGRP2/KMT5C/RPS6KA5/CCDC88C/PITPNM1/ABI3/DOCK2/GMFG/DENND3/SSH2/SH3BP1/TUBB1/CYTH1/RNF167/SMC6/STK10/CEMIP2/PTPRE/CORO1A/NOTCH2/RASA3/SASH3/SERINC3/INPP5D/ARHGAP45
GSE10239_MEMORY_VS_DAY4.5_EFF_CD8_TCELL_DN	GSE10239_MEMORY_VS_DAY4.5_EFF_CD8_TCELL_DN	154	-0.40753677787234843	-1.779464174551119	8.465070755649184e-5	8.182901730460877e-4	5.346360477252116e-4	824	tags=27%, list=13%, signal=24%	GLRX3/EIF1AX/GRSF1/CCDC6/HACD3/KIF22/TM9SF2/CDK1/CRK/MARCHF5/RPP30/PDLIM5/AHCYL2/IPO5/SELENOI/GINS2/RRS1/CTPS1/SLC7A1/RPS2/AURKB/METAP2/FDFT1/MORF4L2/OBI1/USP42/CDCA5/CDK17/TEX30/BUB1B/C1orf52/EED/NDUFAF5/RRM1/GZMB/YTHDF2/DCUN1D5/CDC20/SLBP/HMGCS1/TYMS
GSE11057_CD4_EFF_MEM_VS_PBMC_DN	GSE11057_CD4_EFF_MEM_VS_PBMC_DN	67	0.45790693288362266	1.7840725242397777	4.4052912490690215e-4	0.0032738584489980477	0.0021390000755704126	1669	tags=54%, list=26%, signal=40%	SRGN/TPP1/SCPEP1/CTSZ/PRCP/ANP32A/BLVRB/SNAP23/PSAP/DPYD/IRAG2/STX7/PDLIM1/PEA15/ARPC5/ARPC3/CAT/MACROH2A1/PLXNC1/C15orf39/FTH1/ADA2/CORO1C/FTL/TALDO1/WDR11/ASAH1/ITGAX/PRKCD/PTPRE/NOTCH2/SDCBP/AOAH/HLA-DMB/CEBPB/WDFY4
GSE43863_DAY6_EFF_VS_DAY150_MEM_LY6C_INT_CXCR5POS_CD4_TCELL_UP	GSE43863_DAY6_EFF_VS_DAY150_MEM_LY6C_INT_CXCR5POS_CD4_TCELL_UP	91	0.4227316080655512	1.733089816969142	4.5156668262042035e-4	0.0032738584489980477	0.0021390000755704126	933	tags=32%, list=14%, signal=28%	LZTFL1/CTSB/COQ8A/VAMP2/CD27/BICRAL/SENP7/IRF2BP2/CSTB/RCHY1/RAP2B/LASP1/SMAD3/MSN/BACH2/FOSL2/PEA15/SGSH/CD84/NFATC1/HPCAL1/SFXN3/PHF1/SUN2/PLD3/ACAP1/GDI1/TSPAN14/TBL1XR1
GSE11057_CD4_EFF_MEM_VS_PBMC_UP	GSE11057_CD4_EFF_MEM_VS_PBMC_UP	118	0.38058735129206817	1.6348296553060875	5.6784230895154e-4	0.0036594282132432574	0.002390914985059116	1500	tags=37%, list=23%, signal=29%	GATA3/CD59/KLHL36/GPR171/CD6/CASP6/SFMBT1/SVIP/PAG1/OPTN/ALDH6A1/BIN1/FBXL8/EPB41/CFAP36/ITPKB/PHF1/PIM1/SEPTIN1/STAT5B/ITK/ANKRD12/SIGIRR/EVL/MAST4/TRAT1/GTSF1/EML4/TBL1XR1/CCND2/RPS6KA5/ST3GAL1/NMT2/CD2/CD5/TMEM63A/EPS8L2/SFXN2/DOCK9/JADE1/BDH1/APRT/GON4L/MB21D2
GSE3982_BASOPHIL_VS_EFF_MEMORY_CD4_TCELL_UP	GSE3982_BASOPHIL_VS_EFF_MEMORY_CD4_TCELL_UP	104	0.40394331512355297	1.6869198792234166	6.889757095218232e-4	0.0039960591152265745	0.002610855320293225	1793	tags=42%, list=28%, signal=31%	CFLAR/LMBRD1/CD300A/WASF2/H1-0/CD55/AAMDC/SENP7/WDR45/TLE4/FBP1/HPGD/DBI/SPTBN1/VEZF1/CRBN/JAK1/MT1F/RHOA/RPS27L/PIM1/FUCA1/TST/ARPC2/NDUFAF1/LAT2/OSTF1/NDUFV2/SRSF4/MYL6/WDR11/RAP2C/DENND3/SMC6/CHMP5/SERINC3/SDCBP/MTM1/NAMPT/ANXA11/DEPDC5/BRD8/SERINC1/ACTN1
GSE11057_EFF_MEM_VS_CENT_MEM_CD4_TCELL_DN	GSE11057_EFF_MEM_VS_CENT_MEM_CD4_TCELL_DN	70	0.4388886633249334	1.7338858569978477	0.0012058386482689189	0.006358058327236117	0.0041540852954718745	451	tags=21%, list=7%, signal=20%	IRF4/LEF1/IKZF2/ABLIM1/TCF7/CTSL/FOXP1/ICOS/FOXP3/CD27/OTULINL/SPTBN1/GLCCI1/ZNF451/CD7
KAECH_DAY8_EFF_VS_MEMORY_CD8_TCELL_UP	KAECH_DAY8_EFF_VS_MEMORY_CD8_TCELL_UP	154	-0.3716544489122507	-1.6227879618733223	0.001346169753122231	0.006506487140090783	0.00425106237828073	794	tags=23%, list=12%, signal=20%	KIF22/IDE/UBL5/CDK1/KIF2C/HIKESHI/CDC45/CHAF1A/EZH2/MKI67/DNAJC1/YBX3/RACGAP1/IRF8/BATF/BRCA1/ASF1B/GNG10/CKS1B/CDCA5/DLGAP5/KIF11/SNX10/RRM1/GZMB/GTSE1/CDC20/CCNA2/TACC3/BTF3/BUB1/TYMS/KPNA2/RRM2/PCLAF
GSE43863_DAY6_EFF_VS_DAY150_MEM_TH1_CD4_TCELL_UP	GSE43863_DAY6_EFF_VS_DAY150_MEM_TH1_CD4_TCELL_UP	89	0.3983964831519299	1.6356479715774734	0.003215250836204432	0.014344965269219773	0.009372391101486605	1698	tags=42%, list=26%, signal=31%	LBH/LZTFL1/SPRY1/CD28/AHR/SH3BGRL/CD27/CSTB/RCHY1/SMAD3/GAA/EGR2/SEMA4D/FOSL2/PEA15/CD84/NFATC1/NAB2/PLEKHF2/SEPTIN7/OXCT1/LRRC8D/LAT/LAT2/MYO1B/LCK/TPD52/CORO7/HIC1/PRKCA/INPP5D/M6PR/PTPN22/FNBP1/WDR81/RBPJ/GRIPAP1
GSE9650_EFFECTOR_VS_MEMORY_CD8_TCELL_UP	GSE9650_EFFECTOR_VS_MEMORY_CD8_TCELL_UP	141	-0.35194237452538596	-1.5314053263290326	0.006149098877268276	0.024320289528448103	0.015889844338006023	589	tags=18%, list=9%, signal=17%	MKI67/ANLN/KIF23/ALCAM/CDCA8/AURKA/YBX3/IRF8/AURKB/BATF/MIS18BP1/CKS1B/CDCA5/DTL/SNX10/RRM1/GZMB/CCNA2/TACC3/POMP/BUB1/RPP25L/TTK/CDCA3/KPNA2/PCLAF
GSE41867_DAY6_EFFECTOR_VS_DAY30_MEMORY_CD8_TCELL_LCMV_ARMSTRONG_DN	GSE41867_DAY6_EFFECTOR_VS_DAY30_MEMORY_CD8_TCELL_LCMV_ARMSTRONG_DN	124	0.33175377384694116	1.4298760338032135	0.006289730050460717	0.024320289528448103	0.015889844338006023	1108	tags=27%, list=17%, signal=23%	PDCD4/LPIN2/ARID5B/SPRY1/CD28/ATP1B1/HPSE/TPK1/NR3C1/CSGALNACT2/SPTBN1/TOLLIP/NCOA6/WDR44/VAT1/HPCAL1/PHF21A/KDM5A/CDK11B/ITK/TNRC6B/ACAA2/EVL/CHFR/RASGRP2/EML4/RYBP/LAT/WIPI2/PDP1/TOP2B/ABI3/DYNLT3/CHD6
GSE11057_NAIVE_VS_EFF_MEMORY_CD4_TCELL_UP	GSE11057_NAIVE_VS_EFF_MEMORY_CD4_TCELL_UP	71	0.39445297225716025	1.561579527749748	0.012179082452627069	0.04414917389077312	0.028845195282537796	499	tags=20%, list=8%, signal=18%	LEF1/ABLIM1/TCF7/IGF1R/FOXP1/ITGA6/TOM1L2/H1-0/CD55/SPTBN1/SLC12A6/BACH2/CD7/KYAT1
GSE26928_EFF_MEM_VS_CENTR_MEM_CD4_TCELL_DN	GSE26928_EFF_MEM_VS_CENTR_MEM_CD4_TCELL_DN	60	0.4067051551378201	1.5565977644705835	0.01630155140549414	0.04976263060624527	0.03251278950680272	538	tags=20%, list=8%, signal=19%	HMGN5/ADAL/N4BP2L1/ITGA6/H1-0/RAB30/NIF3L1/RPRD1A/FAHD2A/GRAP2/C1orf50/CHMP1B
GSE3982_NEUTROPHIL_VS_EFF_MEMORY_CD4_TCELL_DN	GSE3982_NEUTROPHIL_VS_EFF_MEMORY_CD4_TCELL_DN	135	-0.3384515748819341	-1.4627623928542548	0.016231093297139582	0.04976263060624527	0.03251278950680272	808	tags=19%, list=12%, signal=17%	UTP18/DSCC1/POLR3C/STAG3/RPL13A/TTC13/NSD2/RPS16/CASP8AP2/SERBP1/MAT2A/AMBRA1/SLC25A6/TTC4/TMX2/RPS3A/EED/EEF1D/DNMT3A/HOPX/OGFOD1/CCNA2/RABGGTB/FADS2/VGLL4/MRM2
GSE43863_DAY6_EFF_VS_DAY150_MEM_TH1_CD4_TCELL_DN	GSE43863_DAY6_EFF_VS_DAY150_MEM_TH1_CD4_TCELL_DN	99	0.3484509672400828	1.4512520725233482	0.015502723055165882	0.04976263060624527	0.03251278950680272	1434	tags=31%, list=22%, signal=25%	ARID5A/CFLAR/FAM107B/WEE1/N4BP2L1/CBLB/PCMTD1/OPTN/RFX5/LNPEP/TAGLN2/ARAP2/IL2RA/TNFAIP3/DPP4/AKNA/BCL2/GIMAP4/PLXNC1/BBX/MYEF2/CRTC2/CCDC88C/SFXN1/DENND3/BABAM2/IRF9/PPAT/PFDN4/BDH1/FSCN1
