## Supplementary Table 9 for "An early mTOR-dependent window during human T cell activation programs T cell state"

Cluster	category	ID	Description	GeneRatio	BgRatio	pvalue	p.adjust	qvalue	geneID	Count
Delayed positive association	Delayed positive association	R-HSA-6790901	rRNA modification in the nucleus and cytosol	21/369	54/4030	2.7728727288452477e-9	2.1656136012281383e-6	2.148246661505371e-6	9790/114049/25879/54555/54433/55127/55272/55226/79050/22984/56902/10171/6203/88745/9136/10813/84916/55813/10885/134430/23160	21
Delayed positive association	Delayed positive association	R-HSA-8868773	rRNA processing in the nucleus and cytosol	37/369	168/4030	2.1015863308062471e-7	5.48133184339007e-5	5.437374805222848e-5	9790/23246/114049/705/25879/9188/54555/10969/54433/55127/55272/81887/84946/55226/51388/28987/79050/22984/23481/56902/10171/83732/55781/6228/51065/6203/8568/88745/9136/55720/10813/84916/55813/55759/10885/134430/23160	37
Delayed positive association	Delayed positive association	R-HSA-72312	rRNA processing	38/369	175/4030	2.1055051895224343e-7	5.48133184339007e-5	5.437374805222848e-5	9790/23246/114049/705/25879/9188/54555/10969/54433/55127/55272/81887/84946/79922/55226/51388/28987/79050/22984/23481/56902/10171/83732/55781/6228/51065/6203/8568/88745/9136/55720/10813/84916/55813/55759/10885/134430/23160	38
Delayed positive association	Delayed positive association	R-HSA-6791226	Major pathway of rRNA processing in the nucleolus and cytosol	35/369	159/4030	4.6433233442258937e-7	9.066088829601058e-5	8.993384161448048e-5	9790/23246/114049/705/25879/9188/54555/10969/55127/55272/81887/84946/51388/28987/79050/22984/23481/56902/10171/83732/55781/6228/51065/6203/8568/88745/9136/55720/10813/84916/55813/55759/10885/134430/23160	35
Negative association	Negative association	R-HSA-8950505	Gene and protein expression by JAK-STAT signaling after Interleukin-12 stimulation	7/67	30/4030	3.8407676909710795e-7	1.785956976301552e-4	1.305861014930167e-4	9446/3181/3936/4507/5478/5721/6888	7
Negative association	Negative association	R-HSA-9020591	Interleukin-12 signaling	7/67	34/4030	9.629708465193731e-7	2.2389072181575425e-4	1.6370504390829344e-4	9446/3181/3936/4507/5478/5721/6888	7
Negative association	Negative association	R-HSA-447115	Interleukin-12 family signaling	7/67	37/4030	1.7717102537601438e-6	2.746150893328223e-4	2.0079382875948297e-4	9446/3181/3936/4507/5478/5721/6888	7
Negative association	Negative association	R-HSA-449147	Signaling by Interleukins	15/67	227/4030	2.876924606854242e-6	3.344424855468056e-4	2.4453859158261057e-4	836/1399/2002/2885/9446/3181/3936/4507/5478/5690/5698/5710/5720/5721/6888	15
Negative association	Negative association	R-HSA-1280215	Cytokine Signaling in Immune system	17/67	360/4030	5.236207079438492e-5	0.004869672583877797	0.003560620814018174	836/1399/317649/2002/2885/9446/3181/3936/4507/5478/5690/5698/5710/5720/5721/5971/6888	17
Negative association	Negative association	R-HSA-5676590	NIK-->noncanonical NF-kB signaling	6/67	50/4030	1.5060352667618573e-4	0.009792538149101485	0.0071601354208483976	5690/5698/5710/5720/5721/5971	6
Negative association	Negative association	R-HSA-109581	Apoptosis	9/67	122/4030	1.5453161287766291e-4	0.009792538149101485	0.0071601354208483976	22900/836/3148/5690/5698/5710/5720/5721/7531	9
Negative association	Negative association	R-HSA-5607761	Dectin-1 mediated noncanonical NF-kB signaling	6/67	51/4030	1.6847377460819758e-4	0.009792538149101485	0.0071601354208483976	5690/5698/5710/5720/5721/5971	6
Negative association	Negative association	R-HSA-5357801	Programmed Cell Death	9/67	141/4030	4.613800205948306e-4	0.011959018491259667	0.008744228574254382	22900/836/3148/5690/5698/5710/5720/5721/7531	9
Negative association	Negative association	R-HSA-9759194	Nuclear events mediated by NFE2L2	6/67	62/4030	4.983106930792952e-4	0.011959018491259667	0.008744228574254382	5690/5698/5710/5720/5721/6888	6
Negative association	Negative association	R-HSA-1236978	Cross-presentation of soluble exogenous antigens (endosomes)	5/67	41/4030	5.151640223030923e-4	0.011959018491259667	0.008744228574254382	5690/5698/5710/5720/5721	5
Negative association	Negative association	R-HSA-350562	Regulation of ornithine decarboxylase (ODC)	5/67	41/4030	5.151640223030923e-4	0.011959018491259667	0.008744228574254382	5690/5698/5710/5720/5721	5
Negative association	Negative association	R-HSA-983705	Signaling by the B Cell Receptor (BCR)	7/67	87/4030	5.215596525330548e-4	0.011959018491259667	0.008744228574254382	2885/5478/5690/5698/5710/5720/5721	7
Negative association	Negative association	R-HSA-4641257	Degradation of AXIN	5/67	42/4030	5.773235999214322e-4	0.011959018491259667	0.008744228574254382	5690/5698/5710/5720/5721	5
Negative association	Negative association	R-HSA-5668541	TNFR2 non-canonical NF-kB pathway	6/67	64/4030	5.92123093175333e-4	0.011959018491259667	0.008744228574254382	5690/5698/5710/5720/5721/5971	6
Negative association	Negative association	R-HSA-211733	Regulation of activated PAK-2p34 by proteasome mediated degradation	5/67	43/4030	6.44958194973981e-4	0.011959018491259667	0.008744228574254382	5690/5698/5710/5720/5721	5
Negative association	Negative association	R-HSA-69601	Ubiquitin Mediated Degradation of Phosphorylated Cdc25A	5/67	43/4030	6.44958194973981e-4	0.011959018491259667	0.008744228574254382	5690/5698/5710/5720/5721	5
Negative association	Negative association	R-HSA-69610	p53-Independent DNA Damage Response	5/67	43/4030	6.44958194973981e-4	0.011959018491259667	0.008744228574254382	5690/5698/5710/5720/5721	5
Negative association	Negative association	R-HSA-69613	p53-Independent G1/S DNA damage checkpoint	5/67	43/4030	6.44958194973981e-4	0.011959018491259667	0.008744228574254382	5690/5698/5710/5720/5721	5
Negative association	Negative association	R-HSA-180534	Vpu mediated degradation of CD4	5/67	44/4030	7.183700448964444e-4	0.011959018491259667	0.008744228574254382	5690/5698/5710/5720/5721	5
Negative association	Negative association	R-HSA-349425	Autodegradation of the E3 ubiquitin ligase COP1	5/67	44/4030	7.183700448964444e-4	0.011959018491259667	0.008744228574254382	5690/5698/5710/5720/5721	5
Negative association	Negative association	R-HSA-351202	Metabolism of polyamines	5/67	44/4030	7.183700448964444e-4	0.011959018491259667	0.008744228574254382	5690/5698/5710/5720/5721	5
Negative association	Negative association	R-HSA-4608870	Asymmetric localization of PCP proteins	5/67	44/4030	7.183700448964444e-4	0.011959018491259667	0.008744228574254382	5690/5698/5710/5720/5721	5
Negative association	Negative association	R-HSA-69541	Stabilization of p53	5/67	44/4030	7.183700448964444e-4	0.011959018491259667	0.008744228574254382	5690/5698/5710/5720/5721	5
Negative association	Negative association	R-HSA-75815	Ubiquitin-dependent degradation of Cyclin D	5/67	44/4030	7.183700448964444e-4	0.011959018491259667	0.008744228574254382	5690/5698/5710/5720/5721	5
Negative association	Negative association	R-HSA-169911	Regulation of Apoptosis	5/67	45/4030	7.978670115310006e-4	0.011959018491259667	0.008744228574254382	5690/5698/5710/5720/5721	5
Negative association	Negative association	R-HSA-4641258	Degradation of DVL	5/67	45/4030	7.978670115310006e-4	0.011959018491259667	0.008744228574254382	5690/5698/5710/5720/5721	5
Negative association	Negative association	R-HSA-8941858	Regulation of RUNX3 expression and activity	5/67	45/4030	7.978670115310006e-4	0.011959018491259667	0.008744228574254382	5690/5698/5710/5720/5721	5
Negative association	Negative association	R-HSA-9762114	GSK3B and BTRC:CUL1-mediated-degradation of NFE2L2	5/67	45/4030	7.978670115310006e-4	0.011959018491259667	0.008744228574254382	5690/5698/5710/5720/5721	5
Negative association	Negative association	R-HSA-174113	SCF-beta-TrCP mediated degradation of Emi1	5/67	46/4030	8.837622712233286e-4	0.011959018491259667	0.008744228574254382	5690/5698/5710/5720/5721	5
Negative association	Negative association	R-HSA-8854050	FBXL7 down-regulates AURKA during mitotic entry and in early mitosis	5/67	46/4030	8.837622712233286e-4	0.011959018491259667	0.008744228574254382	5690/5698/5710/5720/5721	5
Negative association	Negative association	R-HSA-1168372	Downstream signaling events of B Cell Receptor (BCR)	6/67	69/4030	8.871223538058159e-4	0.011959018491259667	0.008744228574254382	5478/5690/5698/5710/5720/5721	6
Negative association	Negative association	R-HSA-180585	Vif-mediated degradation of APOBEC3G	5/67	47/4030	9.763740014275516e-4	0.011959018491259667	0.008744228574254382	5690/5698/5710/5720/5721	5
Negative association	Negative association	R-HSA-450408	AUF1 (hnRNP D0) binds and destabilizes mRNA	5/67	47/4030	9.763740014275516e-4	0.011959018491259667	0.008744228574254382	5690/5698/5710/5720/5721	5
Negative association	Negative association	R-HSA-5362768	Hh mutants are degraded by ERAD	5/67	47/4030	9.763740014275516e-4	0.011959018491259667	0.008744228574254382	5690/5698/5710/5720/5721	5
Negative association	Negative association	R-HSA-5387390	Hh mutants abrogate ligand secretion	5/67	47/4030	9.763740014275516e-4	0.011959018491259667	0.008744228574254382	5690/5698/5710/5720/5721	5
Negative association	Negative association	R-HSA-9604323	Negative regulation of NOTCH4 signaling	5/67	47/4030	9.763740014275516e-4	0.011959018491259667	0.008744228574254382	5690/5698/5710/5720/5721	5
Negative association	Negative association	R-HSA-1234176	Oxygen-dependent proline hydroxylation of Hypoxia-inducible Factor Alpha	5/67	48/4030	0.0010760250645162899	0.011959018491259667	0.008744228574254382	5690/5698/5710/5720/5721	5
Negative association	Negative association	R-HSA-211859	Biological oxidations	5/67	48/4030	0.0010760250645162899	0.011959018491259667	0.008744228574254382	128/8574/2937/9446/7360	5
Negative association	Negative association	R-HSA-69563	p53-Dependent G1 DNA Damage Response	5/67	48/4030	0.0010760250645162899	0.011959018491259667	0.008744228574254382	5690/5698/5710/5720/5721	5
Negative association	Negative association	R-HSA-69580	p53-Dependent G1/S DNA damage checkpoint	5/67	48/4030	0.0010760250645162899	0.011959018491259667	0.008744228574254382	5690/5698/5710/5720/5721	5
Negative association	Negative association	R-HSA-5358346	Hedgehog ligand biogenesis	5/67	49/4030	0.0011830426894579456	0.011959018491259667	0.008744228574254382	5690/5698/5710/5720/5721	5
Negative association	Negative association	R-HSA-5610780	Degradation of GLI1 by the proteasome	5/67	49/4030	0.0011830426894579456	0.011959018491259667	0.008744228574254382	5690/5698/5710/5720/5721	5
Negative association	Negative association	R-HSA-5610783	Degradation of GLI2 by the proteasome	5/67	49/4030	0.0011830426894579456	0.011959018491259667	0.008744228574254382	5690/5698/5710/5720/5721	5
Negative association	Negative association	R-HSA-5610785	GLI3 is processed to GLI3R by the proteasome	5/67	49/4030	0.0011830426894579456	0.011959018491259667	0.008744228574254382	5690/5698/5710/5720/5721	5
Negative association	Negative association	R-HSA-69615	G1/S DNA Damage Checkpoints	5/67	49/4030	0.0011830426894579456	0.011959018491259667	0.008744228574254382	5690/5698/5710/5720/5721	5
Negative association	Negative association	R-HSA-187577	SCF(Skp2)-mediated degradation of p27/p21	5/67	50/4030	0.0012977581519892502	0.01257203209739586	0.009192453576590522	5690/5698/5710/5720/5721	5
Negative association	Negative association	R-HSA-5678895	Defective CFTR causes cystic fibrosis	5/67	50/4030	0.0012977581519892502	0.01257203209739586	0.009192453576590522	5690/5698/5710/5720/5721	5
Negative association	Negative association	R-HSA-5658442	Regulation of RAS by GAPs	5/67	51/4030	0.0014205064538784953	0.013210710021070007	0.00965944388637377	5690/5698/5710/5720/5721	5
Negative association	Negative association	R-HSA-8939902	Regulation of RUNX2 expression and activity	5/67	51/4030	0.0014205064538784953	0.013210710021070007	0.00965944388637377	5690/5698/5710/5720/5721	5
Negative association	Negative association	R-HSA-69481	G2/M Checkpoints	7/67	104/4030	0.0015172378524094484	0.013560829367148435	0.009915445128667672	5690/5698/5710/5720/5721/7336/7531	7
Negative association	Negative association	R-HSA-1234174	Cellular response to hypoxia	5/67	52/4030	0.001551626001843125	0.013560829367148435	0.009915445128667672	5690/5698/5710/5720/5721	5
Negative association	Negative association	R-HSA-5619084	ABC transporter disorders	5/67	52/4030	0.001551626001843125	0.013560829367148435	0.009915445128667672	5690/5698/5710/5720/5721	5
Negative association	Negative association	R-HSA-174084	Autodegradation of Cdh1 by Cdh1:APC/C	5/67	53/4030	0.0016914582866550734	0.013560829367148435	0.009915445128667672	5690/5698/5710/5720/5721	5
Negative association	Negative association	R-HSA-5632684	Hedgehog 'on' state	5/67	53/4030	0.0016914582866550734	0.013560829367148435	0.009915445128667672	5690/5698/5710/5720/5721	5
Negative association	Negative association	R-HSA-8852276	The role of GTSE1 in G2/M progression after G2 checkpoint	5/67	53/4030	0.0016914582866550734	0.013560829367148435	0.009915445128667672	5690/5698/5710/5720/5721	5
Negative association	Negative association	R-HSA-8939236	RUNX1 regulates transcription of genes involved in differentiation of HSCs	5/67	53/4030	0.0016914582866550734	0.013560829367148435	0.009915445128667672	5690/5698/5710/5720/5721	5
Negative association	Negative association	R-HSA-8948751	Regulation of PTEN stability and activity	5/67	53/4030	0.0016914582866550734	0.013560829367148435	0.009915445128667672	5690/5698/5710/5720/5721	5
Negative association	Negative association	R-HSA-5607764	CLEC7A (Dectin-1) signaling	6/67	79/4030	0.0018062497039075468	0.013998435205283488	0.010235414988809432	5690/5698/5710/5720/5721/5971	6
Negative association	Negative association	R-HSA-9755511	KEAP1-NFE2L2 pathway	6/67	79/4030	0.0018062497039075468	0.013998435205283488	0.010235414988809432	5690/5698/5710/5720/5721/6888	6
Negative association	Negative association	R-HSA-174154	APC/C:Cdc20 mediated degradation of Securin	5/67	55/4030	0.001998640530131146	0.015235538467393162	0.011139963610567042	5690/5698/5710/5720/5721	5
Negative association	Negative association	R-HSA-69017	CDK-mediated phosphorylation and removal of Cdc6	5/67	56/4030	0.002166686015071342	0.016250145113035065	0.011881826534262195	5690/5698/5710/5720/5721	5
Negative association	Negative association	R-HSA-1169091	Activation of NF-kappaB in B cells	5/67	58/4030	0.002533438592671726	0.01840701477488051	0.013458892523568544	5690/5698/5710/5720/5721	5
Negative association	Negative association	R-HSA-9013694	Signaling by NOTCH4	5/67	58/4030	0.002533438592671726	0.01840701477488051	0.013458892523568544	5690/5698/5710/5720/5721	5
Negative association	Negative association	R-HSA-162909	Host Interactions of HIV factors	7/67	115/4030	0.002709269983592786	0.01925417855759658	0.014078324106629759	1174/5478/5690/5698/5710/5720/5721	7
Negative association	Negative association	R-HSA-4086400	PCP/CE pathway	5/67	59/4030	0.0027328511501104823	0.01925417855759658	0.014078324106629759	5690/5698/5710/5720/5721	5
Negative association	Negative association	R-HSA-174178	APC/C:Cdh1 mediated degradation of Cdc20 and other APC/C:Cdh1 targeted proteins in late mitosis/early G1	5/67	60/4030	0.002943426537737401	0.019552762000684166	0.014296643183295947	5690/5698/5710/5720/5721	5
Negative association	Negative association	R-HSA-174184	Cdc20:Phospho-APC/C mediated degradation of Cyclin A	5/67	60/4030	0.002943426537737401	0.019552762000684166	0.014296643183295947	5690/5698/5710/5720/5721	5
Negative association	Negative association	R-HSA-179419	APC:Cdc20 mediated degradation of cell cycle proteins prior to satisfation of the cell cycle checkpoint	5/67	60/4030	0.002943426537737401	0.019552762000684166	0.014296643183295947	5690/5698/5710/5720/5721	5
Negative association	Negative association	R-HSA-68949	Orc1 removal from chromatin	5/67	60/4030	0.002943426537737401	0.019552762000684166	0.014296643183295947	5690/5698/5710/5720/5721	5
Negative association	Negative association	R-HSA-176409	APC/C:Cdc20 mediated degradation of mitotic proteins	5/67	61/4030	0.0031655195428235933	0.020163925854972203	0.014743515678904407	5690/5698/5710/5720/5721	5
Negative association	Negative association	R-HSA-195253	Degradation of beta-catenin by the destruction complex	5/67	61/4030	0.0031655195428235933	0.020163925854972203	0.014743515678904407	5690/5698/5710/5720/5721	5
Negative association	Negative association	R-HSA-5610787	Hedgehog 'off' state	5/67	61/4030	0.0031655195428235933	0.020163925854972203	0.014743515678904407	5690/5698/5710/5720/5721	5
Negative association	Negative association	R-HSA-176814	Activation of APC/C and APC/C:Cdc20 mediated degradation of mitotic proteins	5/67	62/4030	0.003399485231397656	0.02107680843466547	0.015410999715669376	5690/5698/5710/5720/5721	5
Negative association	Negative association	R-HSA-382556	ABC-family proteins mediated transport	5/67	62/4030	0.003399485231397656	0.02107680843466547	0.015410999715669376	5690/5698/5710/5720/5721	5
Negative association	Negative association	R-HSA-5619115	Disorders of transmembrane transporters	6/67	90/4030	0.0035074926081273303	0.021460316615515902	0.015691414299517006	5690/5698/5710/5720/5721/6513	6
Negative association	Negative association	R-HSA-5687128	MAPK6/MAPK4 signaling	5/67	63/4030	0.0036456786526180953	0.022016111343732655	0.016097801842729253	5690/5698/5710/5720/5721	5
Negative association	Negative association	R-HSA-8951664	Neddylation	7/67	122/4030	0.003779254416365325	0.022414461291124083	0.016389068470929437	54165/8883/5690/5698/5710/5720/5721	7
Negative association	Negative association	R-HSA-1236974	ER-Phagosome pathway	5/67	64/4030	0.0039044545474861306	0.022414461291124083	0.016389068470929437	5690/5698/5710/5720/5721	5
Negative association	Negative association	R-HSA-69202	Cyclin E associated events during G1/S transition	5/67	64/4030	0.0039044545474861306	0.022414461291124083	0.016389068470929437	5690/5698/5710/5720/5721	5
Negative association	Negative association	R-HSA-69656	Cyclin A:Cdk2-associated events at S phase entry	5/67	64/4030	0.0039044545474861306	0.022414461291124083	0.016389068470929437	5690/5698/5710/5720/5721	5
Negative association	Negative association	R-HSA-162906	HIV Infection	9/67	192/4030	0.004065337737216792	0.022846090398791447	0.01670466824857869	1174/5478/5690/5698/5710/5720/5721/8148/6917	9
Negative association	Negative association	R-HSA-5621481	C-type lectin receptors (CLRs)	6/67	93/4030	0.004130248987897692	0.022846090398791447	0.01670466824857869	5690/5698/5710/5720/5721/5971	6
Negative association	Negative association	R-HSA-5673001	RAF/MAP kinase cascade	7/67	124/4030	0.0041373325677286086	0.022846090398791447	0.01670466824857869	2885/5037/5690/5698/5710/5720/5721	7
Negative association	Negative association	R-HSA-8878159	Transcriptional regulation by RUNX3	5/67	65/4030	0.004176167062144673	0.022846090398791447	0.01670466824857869	5690/5698/5710/5720/5721	5
Negative association	Negative association	R-HSA-176408	Regulation of APC/C activators between G1/S and early anaphase	5/67	66/4030	0.0044611694659910245	0.023844181628572717	0.017434455384332737	5690/5698/5710/5720/5721	5
Negative association	Negative association	R-HSA-2871837	FCERI mediated NF-kB activation	5/67	66/4030	0.0044611694659910245	0.023844181628572717	0.017434455384332737	5690/5698/5710/5720/5721	5
Negative association	Negative association	R-HSA-5684996	MAPK1/MAPK3 signaling	7/67	127/4030	0.004722206696990376	0.024952569478415055	0.01824488951109918	2885/5037/5690/5698/5710/5720/5721	7
Negative association	Negative association	R-HSA-1236975	Antigen processing-Cross presentation	5/67	68/4030	0.005072450979141432	0.026502131520233323	0.019377902616944796	5690/5698/5710/5720/5721	5
Negative association	Negative association	R-HSA-5689603	UCH proteinases	5/67	69/4030	0.005399429777995774	0.027590492821626754	0.020173693676028163	5690/5698/5710/5720/5721	5
Negative association	Negative association	R-HSA-68867	Assembly of the pre-replicative complex	5/67	69/4030	0.005399429777995774	0.027590492821626754	0.020173693676028163	5690/5698/5710/5720/5721	5
Negative association	Negative association	R-HSA-174143	APC/C-mediated degradation of cell cycle proteins	5/67	70/4030	0.005741097318184091	0.028705486590920454	0.020988957937447213	5690/5698/5710/5720/5721	5
Negative association	Negative association	R-HSA-453276	Regulation of mitotic cell cycle	5/67	70/4030	0.005741097318184091	0.028705486590920454	0.020988957937447213	5690/5698/5710/5720/5721	5
Negative association	Negative association	R-HSA-9711123	Cellular response to chemical stress	7/67	133/4030	0.006077799047624609	0.03006570805473876	0.021983528470131564	9588/5690/5698/5710/5720/5721/6888	7
Negative association	Negative association	R-HSA-69052	Switching of origins to a post-replicative state	5/67	72/4030	0.006469875524573754	0.03133845957215412	0.02291414248286538	5690/5698/5710/5720/5721	5
Negative association	Negative association	R-HSA-8878166	Transcriptional regulation by RUNX2	5/67	72/4030	0.006469875524573754	0.03133845957215412	0.02291414248286538	5690/5698/5710/5720/5721	5
Negative association	Negative association	R-HSA-2454202	Fc epsilon receptor (FCERI) signaling	6/67	104/4030	0.007130005835257105	0.034179924880356226	0.024991773030798102	2885/5690/5698/5710/5720/5721	6
Negative association	Negative association	R-HSA-5358351	Signaling by Hedgehog	5/67	74/4030	0.007261513385320186	0.03445514004259068	0.02519300562253942	5690/5698/5710/5720/5721	5
Negative association	Negative association	R-HSA-450531	Regulation of mRNA stability by proteins that bind AU-rich elements	5/67	76/4030	0.008118691748583621	0.03813324912213519	0.027882375702206377	5690/5698/5710/5720/5721	5
Negative association	Negative association	R-HSA-202424	Downstream TCR signaling	5/67	78/4030	0.009044037232267918	0.042054773130045825	0.03074972658971092	5690/5698/5710/5720/5721	5
Negative association	Negative association	R-HSA-9020702	Interleukin-1 signaling	5/67	79/4030	0.009533076930130115	0.043889908638717855	0.03209154610142811	5690/5698/5710/5720/5721	5
Negative association	Negative association	R-HSA-156580	Phase II - Conjugation of compounds	3/67	27/4030	0.009660261298063036	0.044039426505875605	0.032200870993543455	2937/9446/7360	3
Negative association	Negative association	R-HSA-69002	DNA Replication Pre-Initiation	5/67	80/4030	0.010040115335306523	0.04532673428075275	0.033142128291303086	5690/5698/5710/5720/5721	5
Negative association	Negative association	R-HSA-5683057	MAPK family signaling cascades	7/67	147/4030	0.010358249748729563	0.04631332820345429	0.033863508793923566	2885/5037/5690/5698/5710/5720/5721	7
Negative association	Negative association	R-HSA-3858494	Beta-catenin independent WNT signaling	5/67	81/4030	0.010565462522335393	0.04678990545605674	0.03421197388184794	5690/5698/5710/5720/5721	5
Negative association	Negative association	R-HSA-71336	Pentose phosphate pathway	2/67	10/4030	0.01124360441143751	0.048862393002976096	0.03572734112045564	55276/6888	2
Negative association	Negative association	R-HSA-9027284	Erythropoietin activates RAS	2/67	10/4030	0.01124360441143751	0.048862393002976096	0.03572734112045564	1399/2885	2
No association	No association	R-HSA-6798695	Neutrophil degranulation	65/542	277/4030	1.8497087089225098e-6	0.0017368764776782366	0.001670579023426856	10097/102/175/226/230/302/327/23526/410/684/10487/961/965/966/23406/5476/1508/1075/1509/28988/1654/1729/29952/1938/2495/2512/2588/2717/2720/11010/2760/9535/51125/2821/2934/2950/2990/2992/84329/3417/8826/9798/3683/8649/4048/4125/93100/23385/4758/8566/5223/4860/5689/22931/5879/387/8635/6282/1992/6515/6709/6836/7133/54472/81567	65
No association	No association	R-HSA-109581	Apoptosis	35/542	122/4030	5.481418135525776e-6	0.002573525814629352	0.002475293031726903	22985/118/840/8837/54205/28988/1676/56616/140735/355/2934/3006/3007/4001/5062/5682/5684/5685/5687/5688/5689/5691/5692/5696/9491/8737/6304/6709/8428/7186/7431/7529/7532/7533/7534	35
No association	No association	R-HSA-75153	Apoptotic execution phase	14/542	34/4030	5.621094175190043e-5	0.017594024768344832	0.01692245193794055	22985/118/840/28988/1676/2934/3006/3007/4001/5062/6304/6709/8428/7431	14
No association	No association	R-HSA-5357801	Programmed Cell Death	35/542	141/4030	1.5581653313975524e-4	0.029343031948794136	0.02822299356769841	22985/118/840/8837/54205/28988/1676/56616/140735/355/2934/3006/3007/4001/5062/5682/5684/5685/5687/5688/5689/5691/5692/5696/9491/8737/6304/6709/8428/7186/7431/7529/7532/7533/7534	35
No association	No association	R-HSA-111465	Apoptotic cleavage of cellular proteins	10/542	21/4030	1.5624617651115088e-4	0.029343031948794136	0.02822299356769841	22985/118/840/28988/2934/4001/6304/6709/8428/7431	10
Positive association	Positive association	R-HSA-69206	G1/S Transition	21/229	99/4030	8.634825975093364e-8	3.822308916356208e-5	3.623515522076705e-5	891/8318/983/1019/1026/1163/1719/26271/55388/4173/4609/23594/5422/23649/5519/5693/5694/5933/6241/7298/7465	21
Positive association	Positive association	R-HSA-453279	Mitotic G1 phase and G1/S transition	22/229	108/4030	9.04688500912712e-8	3.822308916356208e-5	3.623515522076705e-5	891/8318/983/1019/1021/1026/1163/1719/26271/55388/4173/4609/23594/5422/23649/5519/5693/5694/5933/6241/7298/7465	22
Positive association	Positive association	R-HSA-69205	G1/S-Specific Transcription	8/229	17/4030	1.4996051502494722e-6	4.223887839869347e-4	4.0042088397889417e-4	8318/983/1719/26271/5422/5933/6241/7298	8
Positive association	Positive association	R-HSA-9710421	Defective pyroptosis	6/229	11/4030	1.1462200076671522e-5	0.002421389766196859	0.002295456383775534	1786/8726/2146/5422/23649/23512	6
Positive association	Positive association	R-HSA-1640170	Cell Cycle	46/229	438/4030	1.698365198549296e-5	0.0028702371855483105	0.0027209598233600306	641/672/699/891/8318/113130/983/1019/1021/1026/1063/79682/84131/1111/128866/1163/1719/157570/9700/26271/3326/9493/11004/55388/4173/4609/23310/7468/23511/23636/23594/5422/23649/5434/5437/5519/5693/5694/5888/5933/5983/6241/54908/7298/27338/7465	46
Positive association	Positive association	R-HSA-69278	Cell Cycle, Mitotic	39/229	358/4030	3.673794321923773e-5	0.005173927003375981	0.0049048376824280555	699/891/8318/113130/983/1019/1021/1026/1063/79682/84131/128866/1163/1719/157570/9700/26271/3326/9493/11004/55388/4173/4609/23310/23511/23636/23594/5422/23649/5519/5693/5694/5933/5983/6241/54908/7298/27338/7465	39
Positive association	Positive association	R-HSA-113510	E2F mediated regulation of DNA replication	6/229	16/4030	1.559994713469982e-4	0.018831364755459067	0.01785196957820536	891/983/23594/5422/23649/5519	6
Positive association	Positive association	R-HSA-1474244	Extracellular matrix organization	11/229	57/4030	2.826796302088468e-4	0.026019308239695164	0.024666077322214913	824/1520/3383/3684/3688/3695/64386/4684/5033/85007/5339	11
Positive association	Positive association	R-HSA-6785807	Interleukin-4 and Interleukin-13 signaling	9/229	40/4030	3.0631829071005036e-4	0.026019308239695164	0.024666077322214913	301/598/1026/3383/3684/3688/3716/3726/4609	9
Positive association	Positive association	R-HSA-9645723	Diseases of programmed cell death	8/229	32/4030	3.07920807570357e-4	0.026019308239695164	0.024666077322214913	824/841/1786/8726/2146/5422/23649/23512	8
Positive association	Positive association	R-HSA-8953750	Transcriptional Regulation by E2F6	7/229	25/4030	3.4744790789011435e-4	0.026690316560649692	0.02530218735927053	672/1111/8726/2146/5888/6241/23512	7
